# Experimental SARS-CoV-2 infection using horseshoe bats

**DOI:** 10.64898/2026.03.19.712934

**Authors:** Kaoru Usui, Masumi Tsuda, Keiya Uriu, Shigeru Fujita, Yukie Kashima, Yutaka Suzuki, Lei Wang, Shinya Tanaka, Jumpei Ito, Kei Sato

## Abstract

Horseshoe bats are known as the natural reservoir of sarbecoviruses. To understand how horseshoe bats coexist with sarbecoviruses in nature, experimental infection can provide direct evidence. However, *in vivo* infection studies using horseshoe bats have been lacking because of the difficulty of maintaining insectivorous bats in a laboratory setting. Here, we established a stable husbandry system for greater horseshoe bats (*Rhinolophus ferrumequinum*) and performed experimental infection with SARS-CoV-2. In contrast to Syrian hamsters which showed substantial viral replication, infected horseshoe bats exhibited low-level but persistent viral replication in the lung without overt disease. Histological analyses revealed that inflammatory lesions in the bat lungs were spatially restricted and temporally delayed compared with those in hamsters. Transcriptomic analyses further showed preferential activation of tissue repair pathways but limited inflammatory responses following infection. Notably, bats expressed several interferon-stimulated genes prior to infection. Our results suggest that a host strategy combining constitutive antiviral state, limited inflammation and enhanced tissue repair may result in controlled viral replication without overt disease, likely enabling horseshoe bats to coexist with sarbecoviruses.
