## Supplementary information (Figure S1-S9, Table S1-S3) for "Experimental SARS-CoV-2 infection using horseshoe bats": Supplementary Table 1.xlsx

### Sheet: Sheet1
Supplementary Table 1. Information of bat specimens regarding captured site, experimental usage.
Sample ID	sex	Sampling site	Capture date	Experimental condition	Timepoint of sacrifice	Data contrbution
RF08	♂	Ishikawa pref.	2023.11.24	Mock	0	RNA-seq
RF09	♂	Ishikawa pref.	2023.11.24	Mock	0	RNA-seq
RF18	♂	Niigata pref.	2024.7.5	Mock	28	Observation of infection dynamycs
RF19	♂	Niigata pref.	2024.7.5	Infected	28	Observation of infection dynamycs
RF20	♂	Chiba pref.	2024.10.8	Infected	28	Observation of infection dynamycs
RF21	♂	Chiba pref.	2024.10.8	Infected	28	Observation of infection dynamycs
RF22	♂	Chiba pref.	2024.10.8	Infected	28	Observation of infection dynamycs
RF23	♂	Chiba pref.	2024.10.8	Mock	28	Observation of infection dynamycs
RF24	♂	Chiba pref.	2024.10.8	Mock	28	Observation of infection dynamycs
RF25	♂	Chiba pref.	2024.10.8	Mock	28	Observation of infection dynamycs
RF26	♂	Niigata pref.	2024.11.17	Mock	0	RNA-seq
RF27	♂	Niigata pref.	2024.11.17	Mock	0	RNA-seq
RF35	♂	Niigata pref.	2024.11.17	Mock	28	Observation of infection dynamics, Histopathological analysis
RF36	♂	Niigata pref.	2024.11.17	Infected	28	Observation of infection dynamics, Histopathological analysis
RF37	♂	Niigata pref.	2024.11.17	Infected	28	Observation of infection dynamics, Histopathological analysis
RF39	♂	Niigata pref.	2025.4.23	Infected	14	Observation of infection dynamics, Histopathological analysis, RNA-seq
RF40	♂	Niigata pref.	2025.4.23	Infected	14	Observation of infection dynamics, Histopathological analysis, RNA-seq
RF41	♂	Niigata pref.	2025.4.23	Infected	4	Observation of infection dynamics, Histopathological analysis, RNA-seq
RF43	♂	Niigata pref.	2025.4.23	Mock	0	Observation of infection dynamics, Histopathological analysis, RNA-seq
RF44	♂	Niigata pref.	2025.4.23	Infected	4	Observation of infection dynamics, Histopathological analysis, RNA-seq
RF45	♂	Niigata pref.	2025.4.23	Infected	7	Observation of infection dynamics, Histopathological analysis
RF46	♂	Niigata pref.	2025.4.23	Infected	7	Observation of infection dynamics, Histopathological analysis
RF47	♂	Niigata pref.	2025.6.18	Infected	14	Observation of infection dynamics, Histopathological analysis, RNA-seq
RF48	♂	Niigata pref.	2025.6.18	Infected	28	Observation of infection dynamics, Histopathological analysis
RF50	♂	Niigata pref.	2025.6.18	Infected	4	Observation of infection dynamics, Histopathological analysis, RNA-seq
RF51	♂	Niigata pref.	2025.6.18	Infected	28	Observation of infection dynamics, Histopathological analysis
RF52	♂	Niigata pref.	2025.6.18	Infected	28	Observation of infection dynamics, Histopathological analysis
RF53	♂	Niigata pref.	2025.6.18	Infected	7	Observation of infection dynamics, Histopathological analysis
RF55	♂	Chiba pref.	2025.8.27	Mock	0	Histopathological analysis
RF56	♂	Chiba pref.	2025.8.27	Mock	0	Histopathological analysis
