## Supplementary information (Figure S1-S9, Table S1-S3) for "Experimental SARS-CoV-2 infection using horseshoe bats": Supplementary Table 2.xlsx

### Sheet: S7 (unexpected mutations)
Supplementary Table 2. Summary of unexpected amino acid mutations detected in the working virus stocks
Original clinical isolate	Reference	Position in Reference (nt)	REF	ALT	Quality score	Depth in REF	Depth in ALT	Mutation type	ORF	Amino acid substitution
Delta (EPI_ISL_2378732)	NC_045512.2	5562	A	G	225	0	213	missense_variant	GENE_ORF1a	E1766G
Delta (EPI_ISL_2378732)	NC_045512.2	7470	A	C	225	0	227	missense_variant	GENE_ORF1a	D2402A
Delta (EPI_ISL_2378732)	NC_045512.2	17440	C	T	225	0	229	missense_variant	GENE_ORF1b	P1325S
Delta (EPI_ISL_2378732)	NC_045512.2	19010	A	G	225	0	219	missense_variant	GENE_ORF1b	D1848G
Delta (EPI_ISL_2378732)	NC_045512.2	27832	T	A	225	0	215	missense_variant	GENE_ORF7b	I26N
Delta (EPI_ISL_2378732) S: Q493K	NC_045512.2	17440	C	T	225	0	196	missense_variant	ORF1b	P1325S
