## Supplementary information (Figure S1-S9, Table S1-S3) for "Experimental SARS-CoV-2 infection using horseshoe bats": Supplementary Table 3.xlsx

### Sheet: S8 (RNA quality)
Supplementary Table 3. Information of animal samples used in RNA transcriptomic analyses regarding quality of RNA samples, transcriptome reads, and read mapping.
Sample ID	Tissue	Organism	Virus	Time	RNA integrity number	Total reads	Mean quality score	Total mapped reads (%)
RF08	Lung	Rhinolophus ferrumequinum	Mock	0 d.p.i.	10	32317806	35.96	93.96
RF09	Lung	Rhinolophus ferrumequinum	Mock	0 d.p.i.	10	33005662	35.94	94.37
RF26	Lung	Rhinolophus ferrumequinum	Mock	0 d.p.i.	8.7	25658143	41	91.48
RF27	Lung	Rhinolophus ferrumequinum	Mock	0 d.p.i.	7.8	19019164	41.2	90.44
RF39	Lung	Rhinolophus ferrumequinum	SARS-CoV-2 Delta S:Q493K	14 d.p.i.	8.5	49880508	41.4167	84.2
RF40	Lung	Rhinolophus ferrumequinum	SARS-CoV-2 Delta S:Q493K	14 d.p.i.	8.7	51453940	41.733	91.14
RF41	Lung	Rhinolophus ferrumequinum	SARS-CoV-2 Delta S:Q493K	4 d.p.i.	8.7	49175167	41.0812	88.39
RF43	Lung	Rhinolophus ferrumequinum	SARS-CoV-2 Delta S:Q493K	0 d.p.i.	7.7	45577683	41.1535	70.31
RF44	Lung	Rhinolophus ferrumequinum	SARS-CoV-2 Delta S:Q493K	4 d.p.i.	8.7	48054278	41.6076	86.04
RF47	Lung	Rhinolophus ferrumequinum	SARS-CoV-2 Delta S:Q493K	14 d.p.i.	8.7	50014522	41.5403	90.72
RF50	Lung	Rhinolophus ferrumequinum	SARS-CoV-2 Delta S:Q493K	4 d.p.i.	8.4	51002848	41.7858	89.77
MA10	Lung	Mesocricetus auratus	SARS-CoV-2 Delta S:Q493K	0 d.p.i.	7.8	53803377	41.7051	90.5
MA11	Lung	Mesocricetus auratus	SARS-CoV-2 Delta S:Q493K	0 d.p.i.	8.4	54174233	41.6107	94.05
MA12	Lung	Mesocricetus auratus	SARS-CoV-2 Delta S:Q493K	0 d.p.i.	8.5	54625756	42.0973	92.43
MA13	Lung	Mesocricetus auratus	SARS-CoV-2 Delta S:Q493K	0 d.p.i.	8.3	53050526	41.6457	93.18
MA14	Lung	Mesocricetus auratus	SARS-CoV-2 Delta S:Q493K	4 d.p.i.	8.4	55950073	41.7532	93.73
MA15	Lung	Mesocricetus auratus	SARS-CoV-2 Delta S:Q493K	4 d.p.i.	8.9	52786511	41.4043	94.94
MA16	Lung	Mesocricetus auratus	SARS-CoV-2 Delta S:Q493K	4 d.p.i.	8.9	47295323	41.9987	94.76
MA17	Lung	Mesocricetus auratus	SARS-CoV-2 Delta S:Q493K	4 d.p.i.	8.8	50005012	41.4138	94.55
MA22	Lung	Mesocricetus auratus	SARS-CoV-2 Delta S:Q493K	14 d.p.i.	8.1	51480550	41.8381	93.94
MA23	Lung	Mesocricetus auratus	SARS-CoV-2 Delta S:Q493K	14 d.p.i.	8.5	50102956	41.7428	94.95
MA24	Lung	Mesocricetus auratus	SARS-CoV-2 Delta S:Q493K	14 d.p.i.	6.9	52250923	41.8385	89.41
MA25	Lung	Mesocricetus auratus	SARS-CoV-2 Delta S:Q493K	14 d.p.i.	7.7	51116344	41.5942	92.43
